# A high-quality reference genome for the Ural Owl (*Strix uralensis*) enables investigations of cell cultures as a genomic resource for endangered species

**DOI:** 10.1101/2025.01.22.633903

**Authors:** Ioannis Chrysostomakis, Annika Mozer, Camilla Bruno Di-Nizo, Dominik Fischer, Nafiseh Sargheini, Laura von der Mark, Bruno Huettel, Jonas J. Astrin, Till Töpfer, Astrid Böhne

## Abstract

**Background:** Reference genomes have a wide range of applications. Yet, we are from a complete genomic picture for the tree of life. We here contribute another piece to the puzzle by providing a high-quality reference genome for the Ural Owl (*Strix uralensis*), a species of conservation concern and efforts affected by habitat destruction and climate change.

**Results:** We generated a reference genome assembly for the Ural Owl based on high-fidelity (HiFi) long reads and chromosome conformation capture (Hi-C) data. It figures amongst the best avian genome assemblies currently available (BUSCO completeness of 99.94 %). The primary assembly had a size of 1.38 Gb with a scaffold N50 of 90.1 Mb, while the alternative assembly had a size of 1.3 Gb and a scaffold N50 of 17.0 Mb. We show an exceptionally high repeat content (21.07 %) that is different from those of other bird taxa with repeat extensions. We confirm a *Strix* characteristic chromosomal fusion and support the observation that bird microchromosomes have a higher density of genes, associated with a reduction in gene length due to shorter introns. An analysis of gene content provides evidence of changes in the keratin gene repertoire as well as modifications of metabolism genes of owls. This opens an avenue of research if this is related to flight adaptations. The population size history of the Ural Owl decreased over long periods of time with increases during the Eemian interglacial and stable size during the last glacial period. Ever since it is declining to its currently lowest effective population size. We also investigated cell culture of progressive passages as a tool for genetic resources. Karyotyping of passages confirmed no large variants, while a SNP analysis revealed a low presence of short variants across cell passages.

**Conclusions:** The established reference genome is a valuable resource for ongoing conservation efforts, but also for (avian) comparative genomics research. Further research is needed to determine whether cell culture passages can be safely used in genomic research.
