## Supplementary material for "A high-quality reference genome for the Ural Owl (*Strix uralensis*) enables investigations of cell cultures as a genomic resource for endangered species": Table S1

### Sheet: Assembly testing statistics
AssemblyID	GC (%)	L50	L90	Largest contig	N's per 100 kbp	N50	Total length	contigs	Error%	QV score	BUSCO	Phase	HiFiasm ran with or without HiC
base_l0	42.66	80	1805	78216630	0	4362462	2243674108	4864	3.42e-07	64.6625	97.5	primary	hic
base_l0	43.41	2869	10282	1159900	0	27007	401756221	13066	5.5e-06	52.5999	20	alternate	hic
base_l2	42.69	1944	12753	2683453	0	169076	1250822518	20136	1.94e-06	57.1292	69	alternate	hic
base_l2	42.89	24	96	78224964	0	18266214	1403188260	667	3.98e-07	63.9981	97.2	primary	hic
base_l3	42.79	1951	12836	2683453	0	170851	1271372512	20343	1.92e-06	57.1602	69	alternate	hic
base_l3	42.8	24	89	78224964	0	18159312	1383518009	594	3.86e-07	64.1286	97.2	primary	hic
incpert_D10N150_l0	42.63	82	1794	78216631	0	4491850	2231779572	4797	3.41e-07	64.6714	97.5	primary	hic
incpert_D10N150_l0	43.72	3174	10538	1159900	0	26451	394448973	13295	5.62e-06	52.5003	18.6	alternate	hic
incpert_D10N150_l2	42.78	24	92	78224965	0	17918033	1381264845	597	3.91e-07	64.0792	97.2	primary	hic
incpert_D10N150_l2	42.81	1971	12996	2683453	0	170290	1275661588	20532	1.91e-06	57.1789	69	alternate	hic
incpert_D10N150_l2_seqs_purged	42.77	24	92	78224965	0	17918033	1380968383	588	NA	NA	97.2	primary	hic
incpert_D10N150_l2_seqs_purged	42.81	1929	12458	2683453	0	173401	1261314999	19885	NA	NA	68.4	alternate	hic
incpert_D10N150_l2_yahs_scaffolds_final	42.77	6	33	164974452	1.64	87888470	1380990983	585	NA	NA	97.2	primary	hic
incpert_D10N150_l2_yahs_scaffolds_final	42.81	24	8244	76323415	67.23	8460770	1262163599	15688	NA	NA	68.3	alternate	hic
incpert_D10N150_l3	42.78	24	93	78224965	0	17918033	1383511391	598	3.86e-07	64.1336	97.2	primary	hic
incpert_D10N150_l3	42.81	1977	13008	2683453	0	168749	1273549515	20532	1.92e-06	57.1646	69	alternate	hic
incpert_D10N150hom40_l0	43.17	30	179	78224965	0	14283870	1493614112	1232	3.74e-07	64.2756	97.3	primary	hic
incpert_D10N150hom40_l0	42.26	1758	11941	2683453	0	174355	1152185737	18736	2e-06	56.9813	67.3	alternate	hic
incpert_D10N150hom40_l2	42.8	25	97	78224965	0	17723032	1386968737	612	3.77e-07	64.2423	97.3	primary	hic
incpert_D10N150hom40_l2	42.79	1985	13055	2683453	0	168716	1271531177	20577	1.92e-06	57.1751	NA	alternate	hic
incpert_D10N150hom40_l2_seqs_purged	42.8	24	97	78224965	0	17918033	1386857370	606	NA	NA	97.3	primary	hic
incpert_D10N150hom40_l2_seqs_purged	42.79	1950	12615	2683453	0	170851	1259749288	20047	NA	NA	NA	alternate	hic
incpert_D10N150hom40_l2_yahs_scaffolds_final	42.79	1950	12615	2683453	0	170851	1259749288	20047	NA	NA	68.3	alternate	hic
incpert_D10N150hom40_l2_yahs_scaffolds_final	42.8	24	97	78224965	0	17918033	1386857370	606	NA	NA	97.2	primary	hic
incpert_D10N150hom40_l3	42.8	24	95	78224965	0	17918033	1387020781	606	3.73e-07	64.2823	97.3	primary	hic
incpert_D10N150hom40_l3	42.79	1981	13063	2683453	0	168749	1271626346	20588	1.93e-06	57.1535	68.9	alternate	hic
without_hic_base_l0	44.26	161	1075	1831848	0	159241	116052997	1768	8.43e-07	60.7393	6.9	alternate	no_hic
without_hic_base_l0	42.7	81	907	78215548	0	4363113	2252569374	2529	3.31e-07	64.804	97.4	primary	no_hic
without_hic_base_l2	42.9	25	97	78223972	0	18052969	1405183884	672	4.13e-07	63.8366	97.2	primary	no_hic
without_hic_base_l2	42.61	322	1391	6460989	0	817915	961712236	3896	3.65e-07	64.3723	67.1	alternate	no_hic
without_hic_base_l3	42.81	24	89	78223972	0	18233581	1384042501	620	4.16e-07	63.8069	97.2	primary	no_hic
without_hic_base_l3	42.75	329	1423	6460989	0	820074	983634278	4011	3.65e-07	64.3799	67.2	alternate	no_hic
without_hic_incpert_D10N150hom40_l0	43.17	30	179	78223973	0	14283870	1493421582	1228	3.96e-07	64.0276	97.3	primary	no_hic
without_hic_incpert_D10N150hom40_l0	42.08	269	1079	6460989	0	889897	867254467	2941	2.81e-07	65.5064	65.2	alternate	no_hic
without_hic_incpert_D10N150hom40_l2	42.75	330	1482	6460989	0	814808	984090273	4221	3.81e-07	64.1874	67.1	alternate	no_hic
without_hic_incpert_D10N150hom40_l2	42.8	24	95	78223973	0	17977059	1386286031	608	3.99e-07	63.9942	97.3	primary	no_hic
without_hic_incpert_D10N150hom40_l3	42.73	327	1467	6460989	0	816841	979689027	4194	3.79e-07	64.2162	67.1	alternate	no_hic
without_hic_incpert_D10N150hom40_l3	42.82	25	98	78223973	0	17722550	1390711049	626	4.09e-07	63.8805	97.3	primary	no_hic
*where "base" indicates default options
l0,l1,l2,l3 indicate the use of "l" with the -l option of hifiasm
And the following abbreviations indicate the following options:
incpert: "--n-weight 5 --n-perturb 50000 --f-perturb 0.5"
incpert_D10N150: "--n-weight 5 --n-perturb 50000 --f-perturb 0.5 -D 10 -N 150 -s 0.4"
incpert_D10N150hom40: "--n-weight 5 --n-perturb 50000 --f-perturb 0.5 -D 10 -N 150 -s 0.2 --hom-cov 40"

### Sheet: Genomescope summary
GenomeScope version 2.0
p = 2
k = 21
property	min	max
Homozygous (aa)	0.997948	0.998055
Heterozygous (ab)	0.194504 %	0.205213 %
Genome Haploid Length	1,291,961,190 bp	1,292,799,460 bp
Genome Repeat Length	188,493,061 bp	188,615,362 bp
Genome Unique Length	1,103,468,130 bp	1,104,184,099 bp
Model Fit	0.834759	0.965777
Read Error Rate	0.142922 %	0.142922 %
