## Supplementary material for "A high-quality reference genome for the Ural Owl (*Strix uralensis*) enables investigations of cell cultures as a genomic resource for endangered species": Table S2

### Sheet: Merqury QV score
Assembly	QV score	Error %
StrUra_with_hic_hifiasm_incpert_D10N150_l2_primary_yahs_scaffolds_final_curated_sorted_renamed2	64.175	3.8238e-07
StrUra_with_hic_hifiasm_incpert_D10N150_l2_alternate_yahs_scaffolds_final_curated_sorted_renamed2	57.4252	1.80919e-06
Both	59.7332	1.06336e-06

### Sheet: Merqury Completeness
Assembly	Completeness %
Strix uralensis primary	98.3636
Strix uralensis alternate	69.933
both	99.8148
