## Supplementary material for "A high-quality reference genome for the Ural Owl (*Strix uralensis*) enables investigations of cell cultures as a genomic resource for endangered species": Table S3

### Sheet: HiC alternate
Qualimap BamQC report
-----------------------------------
>>>>>>> Input
bam file = 00.StrUra_with_hic_incpert_D10N150_l2_alternate_yahs_scaffolds_curated_sorted_renamedFINALv2_mapped_hic.bam
outfile = genome_results.txt
>>>>>>> Reference
number of bases = 1,262,176,999 bp
number of contigs = 15615
>>>>>>> Globals
number of windows = 16014
number of reads = 159,034,752
number of mapped reads = 138,043,260 (86.8%)
number of secondary alignments = 36,258,193
number of mapped paired reads (first in pair) = 68,970,399
number of mapped paired reads (second in pair) = 69,072,861
number of mapped paired reads (both in pair) = 132,736,584
number of mapped paired reads (singletons) = 5,306,676
number of mapped bases = 15,279,238,523 bp
number of sequenced bases = 15,276,019,576 bp
number of aligned bases = 0 bp
number of duplicated reads (estimated) = 65,058,160
duplication rate = 29.83%
>>>>>>> Insert size
mean insert size = 742,818.6273
std insert size = 4,323,512.0841
median insert size = 207
>>>>>>> Mapping quality
mean mapping quality = 8.2462
>>>>>>> ACTG content
number of A's = 4,408,562,662 bp (28.86%)
number of C's = 3,197,637,397 bp (20.93%)
number of T's = 4,408,073,125 bp (28.86%)
number of G's = 3,259,361,879 bp (21.34%)
number of N's = 2,384,513 bp (0.02%)
GC percentage = 42.27%
>>>>>>> Mismatches and indels
general error rate = 0.0027
number of mismatches = 38,733,808
number of insertions = 1,031,135
mapped reads with insertion percentage = 0.71%
number of deletions = 1,166,318
mapped reads with deletion percentage = 0.8%
homopolymer indels = 42.76%
>>>>>>> Coverage
mean coverageData = 12.1055X
std coverageData = 107.3777X

### Sheet: HiFi alternate
Qualimap BamQC report
-----------------------------------
>>>>>>> Input
bam file = 00.StrUra_with_hic_incpert_D10N150_l2_alternate_yahs_scaffolds_curated_sorted_renamedFINALv2_mapped_hifi.bam
outfile = genome_results.txt
>>>>>>> Reference
number of bases = 1,262,176,999 bp
number of contigs = 15615
>>>>>>> Globals
number of windows = 16014
number of reads = 5,078,732
number of mapped reads = 4,089,324 (80.52%)
number of supplementary alignments = 234,538 (4.62%)
number of secondary alignments = 2,816,350
number of mapped bases = 43,105,198,864 bp
number of sequenced bases = 42,881,788,666 bp
number of aligned bases = 0 bp
number of duplicated reads (estimated) = 540,306
duplication rate = 1.48%
>>>>>>> Insert size
mean insert size = 0
std insert size = 0
median insert size = 0
>>>>>>> Mapping quality
mean mapping quality = 28.1199
>>>>>>> ACTG content
number of A's = 12,330,248,120 bp (28.75%)
number of C's = 9,128,148,865 bp (21.29%)
number of T's = 12,344,961,760 bp (28.79%)
number of G's = 9,078,429,921 bp (21.17%)
number of N's = 0 bp (0%)
GC percentage = 42.46%
>>>>>>> Mismatches and indels
general error rate = 0.0112
number of mismatches = 0
number of insertions = 43,935,576
mapped reads with insertion percentage = 74.46%
number of deletions = 45,041,946
mapped reads with deletion percentage = 81.24%
homopolymer indels = 51.44%
>>>>>>> Coverage
mean coverageData = 34.1515X
std coverageData = 23.2421X

### Sheet: HiC primary
Qualimap BamQC report
-----------------------------------
>>>>>>> Input
bam file = 00.StrUra_with_hic_incpert_D10N150_l2_primary_yahs_scaffolds_curated_sorted_renamedFINALv2_mapped_hic.bam
outfile = genome_results.txt
>>>>>>> Reference
number of bases = 1,381,008,983 bp
number of contigs = 512
>>>>>>> Globals
number of windows = 911
number of reads = 159,034,752
number of mapped reads = 158,915,313 (99.92%)
number of secondary alignments = 57,632,732
number of mapped paired reads (first in pair) = 79,455,572
number of mapped paired reads (second in pair) = 79,459,741
number of mapped paired reads (both in pair) = 158,874,600
number of mapped paired reads (singletons) = 40,713
number of mapped bases = 19,589,149,692 bp
number of sequenced bases = 19,587,050,905 bp
number of aligned bases = 0 bp
number of duplicated reads (estimated) = 72,138,271
duplication rate = 29.96%
>>>>>>> Insert size
mean insert size = 2,395,579.2169
std insert size = 9,468,492.9444
median insert size = 250
>>>>>>> Mapping quality
mean mapping quality = 28.9049
>>>>>>> ACTG content
number of A's = 5,683,184,447 bp (29.02%)
number of C's = 4,087,408,397 bp (20.87%)
number of T's = 5,680,464,849 bp (29%)
number of G's = 4,133,067,069 bp (21.1%)
number of N's = 2,926,143 bp (0.01%)
GC percentage = 41.97%
>>>>>>> Mismatches and indels
general error rate = 0.0015
number of mismatches = 26,758,072
number of insertions = 816,848
mapped reads with insertion percentage = 0.51%
number of deletions = 825,635
mapped reads with deletion percentage = 0.51%
homopolymer indels = 47.91%
>>>>>>> Coverage
mean coverageData = 14.1847X
std coverageData = 91.4721X

### Sheet: HiFi primary
Qualimap BamQC report
-----------------------------------
>>>>>>> Input
bam file = 00.StrUra_with_hic_incpert_D10N150_l2_primary_yahs_scaffolds_curated_sorted_renamedFINALv2_mapped_hifi.bam
outfile = genome_results.txt
>>>>>>> Reference
number of bases = 1,381,008,983 bp
number of contigs = 512
>>>>>>> Globals
number of windows = 911
number of reads = 5,078,732
number of mapped reads = 5,071,357 (99.85%)
number of supplementary alignments = 23,735 (0.47%)
number of secondary alignments = 1,077,176
number of mapped bases = 57,707,086,964 bp
number of sequenced bases = 57,579,877,878 bp
number of aligned bases = 0 bp
number of duplicated reads (estimated) = 27,311
duplication rate = 0.33%
>>>>>>> Insert size
mean insert size = 0
std insert size = 0
median insert size = 0
>>>>>>> Mapping quality
mean mapping quality = 36.9304
>>>>>>> ACTG content
number of A's = 16,630,860,212 bp (28.88%)
number of C's = 12,177,690,342 bp (21.15%)
number of T's = 16,644,696,525 bp (28.91%)
number of G's = 12,126,630,799 bp (21.06%)
number of N's = 0 bp (0%)
GC percentage = 42.21%
>>>>>>> Mismatches and indels
general error rate = 0.0049
number of mismatches = 0
number of insertions = 54,522,129
mapped reads with insertion percentage = 67.22%
number of deletions = 55,422,361
mapped reads with deletion percentage = 75.02%
homopolymer indels = 48.42%
>>>>>>> Coverage
mean coverageData = 41.7862X
std coverageData = 12.1806X
