## Supplementary material for "A high-quality reference genome for the Ural Owl (*Strix uralensis*) enables investigations of cell cultures as a genomic resource for endangered species": Table S4

### Sheet: Gene Annotation Statistics
Category	Count
Number of gene	17977
Number of transcript	17977
Number of mrnas with at least one utr	39
Number of cds	17977
Number of exon	182313
Number of five_prime_utr	24
Number of intron	164373
Number of start_codon	17949
Number of stop_codon	17956
Number of three_prime_utr	15
Number of exon in cds	182313
Number of exon in five_prime_utr	24
Number of exon in three_prime_utr	15
Number of intron in cds	164336
Number of intron in exon	164336
Number of intron in intron	148324
Number of intron in start_codon	1
Number of intron in stop_codon	1
Number gene overlapping	33
Number of single exon gene	1928
Number of single exon transcript	1928
mean transcripts per gene	1
mean cdss per transcript	1
mean exons per transcript	10.1
mean five_prime_utrs per transcript	0
mean introns per transcript	9.1
mean start_codons per transcript	1
mean stop_codons per transcript	1
mean three_prime_utrs per transcript	0
mean exons per cds	10.1
mean exons per five_prime_utr	1
mean exons per three_prime_utr	1
mean introns in cdss per transcript	9.1
mean introns in exons per transcript	9.1
mean introns in introns per transcript	8.3
mean introns in start_codons per transcript	0
mean introns in stop_codons per transcript	0
Total gene length (bp)	463980262
Total transcript length (bp)	463980262
Total cds length (bp)	31187473
Total exon length (bp)	31228690
Total five_prime_utr length (bp)	24888
Total intron length (bp)	432691129
Total start_codon length (bp)	53847
Total stop_codon length (bp)	53868
Total three_prime_utr length (bp)	16326
Total intron length per cds (bp)	432751575
Total intron length per exon (bp)	432751572
Total intron length per intron (bp)	21965034
Total intron length per start_codon (bp)	159442
Total intron length per stop_codon (bp)	102602
mean gene length (bp)	25810
mean transcript length (bp)	25810
mean cds length (bp)	1735
mean exon length (bp)	171
mean five_prime_utr length (bp)	1037
mean intron length (bp)	2632
mean start_codon length (bp)	3
mean stop_codon length (bp)	3
mean three_prime_utr length (bp)	1088
mean cds piece length (bp)	171
mean five_prime_utr piece length (bp)	1037
mean three_prime_utr piece length (bp)	1088
mean intron in cds length (bp)	2633
mean intron in exon length (bp)	2633
mean intron in intron length (bp)	148
mean intron in start_codon length (bp)	159442
mean intron in stop_codon length (bp)	102602
median gene length (bp)	9414
median transcript length (bp)	9414
median cds length (bp)	125
median exon length (bp)	125
median five_prime_utr length (bp)	846
median intron length (bp)	870
median start_codon length (bp)	3
median stop_codon length (bp)	3
median three_prime_utr length (bp)	581
median cds piece length (bp)	125
median five_prime_utr piece length (bp)	846
median three_prime_utr piece length (bp)	581
median intron in cds length (bp)	870
median intron in exon length (bp)	870
median intron in intron length (bp)	123
median intron in start_codon length (bp)	159442
median intron in stop_codon length (bp)	102602
90 percentile gene length (bp)	66282
90 percentile transcript length (bp)	66282
90 percentile cds length (bp)	247
90 percentile exon length (bp)	247
90 percentile five_prime_utr length (bp)	2084
90 percentile intron length (bp)	5147
90 percentile start_codon length (bp)	3
90 percentile stop_codon length (bp)	3
90 percentile three_prime_utr length (bp)	3138
90 percentile cds piece length (bp)	247
90 percentile five_prime_utr piece length (bp)	2084
90 percentile three_prime_utr piece length (bp)	3138
90 percentile intron in cds length (bp)	5149
90 percentile intron in exon length (bp)	5149
90 percentile intron in intron length (bp)	213
90 percentile intron in start_codon length (bp)	na
90 percentile intron in stop_codon length (bp)	na
% of genome covered by gene	33.6
% of genome covered by transcript	33.6
% of genome covered by cds	2.3
% of genome covered by exon	2.3
% of genome covered by five_prime_utr	0
% of genome covered by intron	31.3
% of genome covered by start_codon	0
% of genome covered by stop_codon	0
% of genome covered by three_prime_utr	0
% of genome covered by intron from cds	31.3
% of genome covered by intron from exon	31.3
% of genome covered by intron from intron	1.6
% of genome covered by intron from start_codon	0
% of genome covered by intron from stop_codon	0
Longest gene (bp)	485420
Longest transcript (bp)	485420
Longest cds (bp)	111333
Longest exon (bp)	14930
Longest five_prime_utr (bp)	2756
Longest intron (bp)	258036
Longest start_codon (bp)	3
Longest stop_codon (bp)	3
Longest three_prime_utr (bp)	4188
Longest cds piece (bp)	14930
Longest five_prime_utr piece (bp)	2756
Longest three_prime_utr piece (bp)	4188
Longest intron into cds part (bp)	258036
Longest intron into exon part (bp)	258036
Longest intron into intron part (bp)	14930
Longest intron into start_codon part (bp)	159442
Longest intron into stop_codon part (bp)	102602
Shortest gene (bp)	160
Shortest transcript (bp)	160
Shortest cds piece (bp)	3
Shortest five_prime_utr piece (bp)	29
Shortest three_prime_utr piece (bp)	3
Shortest intron into cds part (bp)	36
Shortest intron into exon part (bp)	36
Shortest intron into intron part (bp)	5
Shortest intron into start_codon part (bp)	159442
Shortest intron into stop_codon part (bp)	102602
